# Joint inference of paired dynamical gene regulatory networks reveals distinct cell-state landscapes of neutrophil reprogramming

**DOI:** 10.64898/2026.09.16.752194

**Authors:** Alex Ren, Yukai You, Mingyang Lu

**Affiliations:** Phillips Exeter Academy, Exeter, NH 03833, USA; Center for Theoretical Biological Physics, Northeastern University, Boston, MA 02115, USA; Department of Bioengineering, Northeastern University, Boston, MA 02115, USA

## Abstract

Disease reprograms cells through changes in gene regulation, yet identifying these changes remains a major challenge. We introduce NetDes-Duo, a computational method that jointly infers transcription factor regulatory network models for two related conditions using scRNA-seq data. The networks are optimized to have minimal topological differences, while the associated ODE models recapitulate single-cell gene expression trajectories for both conditions. On synthetic benchmarks, NetDes-Duo outperformed methods that infer each network independently. NetDes-Duo was applied to neutrophil reprogramming in naive and tumor-bearing mice, and the network-simulated dynamics reproduced the observed cell state transitions. The naive landscape had two well-separated basins, whereas the tumor-bearing landscape was more continuous, with three shallower basins. Perturbation and driving simulations also identified *Cebpb* as a key driver of the tumor-bearing transition, consistent with emergency granulopoiesis literature. We expect NetDes-Duo to be a broadly applicable framework for uncovering the regulatory logic of disease-associated cell state transitions.
