## Supplemental Table 1 for "Joint inference of paired dynamical gene regulatory networks reveals distinct cell-state landscapes of neutrophil reprogramming"

### Sheet: Naive
Table S1. Gene ranking based on the gene perturbation simulations for the naive condition. Single-TF and paired-TF transient overexpression results for the naive network, ranked by the mean shift in position along the principal curve. Positive values indicate forward progression toward the mature state.
Rank	Perturbation	Principal Curve Shift
1	Egr1 + Cebpb	0.167171
2	Egr1 + Fos	0.155487
3	Egr1 + Nfkb2	0.13376
4	Egr1 + Cebpa	0.130445
5	Egr1	0.130445
6	Egr1 + Ctnnb1	0.130445
7	Egr1 + Ets2	0.130445
8	Egr1 + Hif1a	0.130445
9	Egr1 + Jun	0.130445
10	Egr1 + Per1	0.130445
11	Egr1 + Stat1	0.130445
12	Nfkb2 + Cebpb	0.111192
13	Ets1 + Egr1	0.101034
14	Nfkb2 + Fos	0.0909607
15	Cebpa + Nfkb2	0.0707552
16	Ctnnb1 + Nfkb2	0.0707552
17	Ets2 + Nfkb2	0.0707552
18	Hif1a + Nfkb2	0.0707552
19	Jun + Nfkb2	0.0707552
20	Nfkb2	0.0707552
21	Nfkb2 + Per1	0.0707552
22	Stat1 + Nfkb2	0.0707552
23	Ets1 + Nfkb2	0.0645588
24	Cebpb + Fos	0.035271
25	Cebpa + Cebpb	0.0334582
26	Cebpb	0.0334582
27	Ctnnb1 + Cebpb	0.0334582
28	Ets2 + Cebpb	0.0334582
29	Hif1a + Cebpb	0.0334582
30	Jun + Cebpb	0.0334582
31	Per1 + Cebpb	0.0334582
32	Stat1 + Cebpb	0.0334582
33	Ets1 + Cebpb	0.0306661
34	Cebpa + Fos	0.0294619
35	Ctnnb1 + Fos	0.0294619
36	Ets2 + Fos	0.0294619
37	Fos	0.0294619
38	Hif1a + Fos	0.0294619
39	Jun + Fos	0.0294619
40	Per1 + Fos	0.0294619
41	Stat1 + Fos	0.0294619
42	Ets1 + Fos	0.0292205
43	Cebpa	0.023259
44	Cebpa + Ctnnb1	0.023259
45	Cebpa + Ets2	0.023259
46	Cebpa + Hif1a	0.023259
47	Cebpa + Jun	0.023259
48	Cebpa + Per1	0.023259
49	Cebpa + Stat1	0.023259
50	Ctnnb1	0.023259
51	Ctnnb1 + Hif1a	0.023259
52	Ctnnb1 + Jun	0.023259
53	Ctnnb1 + Per1	0.023259
54	Ets2	0.023259
55	Ets2 + Ctnnb1	0.023259
56	Ets2 + Hif1a	0.023259
57	Ets2 + Jun	0.023259
58	Ets2 + Per1	0.023259
59	Hif1a	0.023259
60	Hif1a + Jun	0.023259
61	Hif1a + Per1	0.023259
62	Jun	0.023259
63	Jun + Per1	0.023259
64	Per1	0.023259
65	Stat1	0.023259
66	Stat1 + Ctnnb1	0.023259
67	Stat1 + Ets2	0.023259
68	Stat1 + Hif1a	0.023259
69	Stat1 + Jun	0.023259
70	Stat1 + Per1	0.023259
71	Ets1 + Cebpa	0.0225937
72	Ets1	0.0225937
73	Ets1 + Ctnnb1	0.0225937
74	Ets1 + Ets2	0.0225937
75	Ets1 + Hif1a	0.0225937
76	Ets1 + Jun	0.0225937
77	Ets1 + Per1	0.0225937
78	Ets1 + Stat1	0.0225937
