## Supplemental Table 2 for "Joint inference of paired dynamical gene regulatory networks reveals distinct cell-state landscapes of neutrophil reprogramming"

### Sheet: Tumor-Bearing
Table S2. Gene ranking based on the gene perturbation simulations for the tumor-bearing condition. Single-TF and paired-TF transient overexpression results for the tumor-bearing network, ranked by the mean shift in position along the principal curve. Positive values indicate forward progression toward the mature state.
Rank	Perturbation	Principal Curve Shift
1	Cebpb + Jun	0.0598736
2	Cebpb + Nfkb2	0.0552399
3	Cebpa + Cebpb	0.0536659
4	Cebpb + Ctnnb1	0.0504686
5	Fos + Cebpa	0.0498939
6	Fos + Cebpb	0.0462144
7	Cebpb + Stat1	0.0455912
8	Fos + Egr1	0.0441429
9	Fos + Jun	0.0437542
10	Fos + Ctnnb1	0.0434996
11	Fos + Nfkb2	0.0430138
12	Egr1 + Stat1	0.0421208
13	Cebpb + Hif1a	0.0417273
14	Cebpa + Egr1	0.0383758
15	Cebpa + Nfkb2	0.0333626
16	Nfkb2 + Stat1	0.0327034
17	Cebpb + Egr1	0.0317744
18	Cebpb	0.0317448
19	Cebpb + Ets2	0.0317448
20	Cebpb + Per1	0.0317448
21	Fos + Stat1	0.028464
22	Fos + Hif1a	0.0284118
23	Cebpa + Stat1	0.0221239
24	Fos	0.0218763
25	Fos + Ets2	0.0218763
26	Fos + Per1	0.0218763
27	Ctnnb1 + Stat1	0.0163382
28	Jun + Stat1	0.0156055
29	Nfkb2 + Ctnnb1	0.00964964
30	Cebpa + Ctnnb1	0.00831169
31	Fos + Ets1	0.00830385
32	Cebpa + Jun	0.00814328
33	Jun + Nfkb2	0.0079112
34	Hif1a + Stat1	0.00638827
35	Cebpa + Hif1a	0.00395439
36	Jun + Egr1	0.00385463
37	Egr1 + Ctnnb1	0.00348543
38	Per1 + Stat1	0.00314087
39	Stat1	0.00314087
40	Stat1 + Ets2	0.00314087
41	Nfkb2 + Hif1a	0.00216706
42	Egr1 + Nfkb2	0.00156472
43	Nfkb2	0.000489601
44	Nfkb2 + Ets2	0.000489601
45	Per1 + Nfkb2	0.000489601
46	Cebpa	0.000165117
47	Cebpa + Ets2	0.000165117
48	Cebpa + Per1	0.000165117
49	Egr1 + Hif1a	-0.001882
50	Cebpb + Ets1	-0.00274397
51	Egr1	-0.00541801
52	Egr1 + Ets2	-0.00541801
53	Per1 + Egr1	-0.00541801
54	Jun + Ctnnb1	-0.00799931
55	Ctnnb1 + Hif1a	-0.00876675
56	Ctnnb1	-0.00997523
57	Ctnnb1 + Ets2	-0.00997523
58	Per1 + Ctnnb1	-0.00997523
59	Jun + Hif1a	-0.0103521
60	Jun	-0.0110263
61	Jun + Ets2	-0.0110263
62	Jun + Per1	-0.0110263
63	Hif1a	-0.015455
64	Hif1a + Ets2	-0.015455
65	Per1 + Hif1a	-0.015455
66	Ets2	-0.0188316
67	Per1	-0.0188316
68	Per1 + Ets2	-0.0188316
69	Stat1 + Ets1	-0.0332899
70	Cebpa + Ets1	-0.0359965
71	Nfkb2 + Ets1	-0.0457622
72	Ctnnb1 + Ets1	-0.0469848
73	Jun + Ets1	-0.0498096
74	Egr1 + Ets1	-0.0500781
75	Hif1a + Ets1	-0.0516407
76	Ets1	-0.0551061
77	Ets2 + Ets1	-0.0551061
78	Per1 + Ets1	-0.0551061
